# Deterministic evolution and stringent selection during pre-neoplasia

**DOI:** 10.1101/2022.04.09.487529

**Authors:** Kasper Karlsson, Moritz J. Przybilla, Eran Kotler, Aziz Khan, Hang Xu, Kremena Karagyozova, Alexandra Sockell, Wing H. Wong, Katherine Liu, Amanda Mah, Yuan-Hung Lo, Bingxin Lu, Kathleen E. Houlahan, Zhicheng Ma, Carlos J. Suarez, Chris P. Barnes, Calvin J. Kuo, Christina Curtis

## Abstract

The earliest events during human tumor initiation, while poorly characterized, may hold clues to malignancy detection and prevention^1^. Here we model occult pre-neoplasia by bi-allelically inactivating *TP53*, a common early event in gastric cancer, in human gastric organoids. Causal relationships between this initiating genetic lesion and resulting phenotypes were established using experimental evolution in multiple clonally derived cultures over two years. *TP53* loss elicited progressive aneuploidy, including copy number alterations and structural variants prevalent in gastric cancers, with evident preferred orders. Longitudinal single cell sequencing of *TP53* deficient gastric organoids similarly indicates progression towards malignant transcriptional programs. Moreover, high-throughput lineage tracing with expressed cellular barcodes demonstrates reproducible dynamics whereby initially rare subclones with shared transcriptional programs repeatedly attain clonal dominance. This powerful platform for experimental evolution exposes stringent selection, clonal interference, and a striking degree of phenotypic convergence in pre-malignant epithelial organoids. These data imply predictability in the earliest stages of tumorigenesis and reveal evolutionary constraints and barriers to malignant transformation with implications for earlier detection and interception of aggressive, genome instable tumors.
