## Supplementary Tables for "Deterministic evolution and stringent selection during pre-neoplasia": SupplementalTable1.xlsx

### Sheet: Oligonucleotides used
Name	Sequence 5' --> 3'
ECB plasmid sequences used
Cla1_dest_O1	P-cgttattggtctatgggatctt
Cla1_dest_O2	P-cgaagatcccatagaccaataa
MCS_dest_O1	P-ctagcAATAatcgattATTTAACActcgagACATGg
MCS_dest_O2	P-gatccCATGTctcgagTGTTAAATAatcgatTATTg
ECB_forward	Pho-cgatgAATTCTTTTTACTGACTGCAGTCTGAGTCTGACAGWSWSWSWSWSWSWSWSWSWSWSWSWSWSWSAGCAGAGCTACGCACTCTATGCTAGc
ECB_reverse	Pho-tcgagCTAGCATAGAGTGCGTAGCTCTGCTSWSWSWSWSWSWSWSWSWSWSWSWSWSWSWCTGTCAGACTCAGACTGCAGTCAGTAAAAAGAATTcat
ECB_plasmid_sanger_primer	CTACTCTAGAGCTAGCAATA
CRISPR-cas9 sequences used
TP53 CRISPR guide 1 top	pho/caccgGGGCAGCTACGGTTTCCGTC
TP53 CRISPR guide 1 bottom	pho/aaacGACGGAAACCGTAGCTGCCCc
TP53 CRISPR guide 2 top	pho/caccgCGTCGAGCCCCCTCTGAGTC
TP53 CRISPR guide 2 bottom	pho/aaacGACTCAGAGGGGGCTCGACGc
TP53 CRISPR guide 3 top	pho/caccgAATGTTTCCTGACTCAGAGG
TP53 CRISPR guide 3 bottom	pho/aaacCCTCTGAGTCAGGAAACATT
APC CRISPR guide top	pho/caccgGTTTGAGCTGTTTGAGGAGG
APC CRISPR guide bottom	pho/aaacCCTCCTCAAACAGCTCAAACc
Sanger verification of insertion site
TP53 Sanger forward 1	ACTGACCGTGCAAGTCACAG
TP53 Sanger reverse 1	TGGATGATTTGATGCTGTCC
TP53 Sanger forward 2	ATTTTCGCTTCCCACAGGTCT
TP53 Sanger reverse 2	GGAGCCGCAGTCAGATCCTA
APC Sanger forward	AGATAGCCCTGGACAAACCA
APC Sanger reverse	CACTCAGGCTGGATGAACAA

### Sheet: HashTag sequencing
Name	Sequence 5' --> 3'	Barcode
HashTag cDNA amplification primer	CCTTGGCACCCGAGAATTCCA
HashSeq forward adaptor	CAAGCAGAAGACGGCATACGAGATCGAGTAATGTGACTGGAGTTCAGACGTGTGCTCTTCCGATCTCCTTGGCACCCGAGAATTCCA
HashSeq reverse index adaptor
HashSeq_V3_BC1	/Bio/CCTTGGCACCCGAGAATTCCATTGTCTCAGGCTBAAAAAAAAAAAAAAAAAAAAAAAAAAAAAA*A*A	TTGTCTCAGGCT
HashSeq_V3_BC2	/Bio/CCTTGGCACCCGAGAATTCCAACTAGGCACCTABAAAAAAAAAAAAAAAAAAAAAAAAAAAAAA*A*A	ACTAGGCACCTA
HashSeq_V3_BC3	/Bio/CCTTGGCACCCGAGAATTCCAACATTGGAAGCCBAAAAAAAAAAAAAAAAAAAAAAAAAAAAAA*A*A	ACATTGGAAGCC
HashSeq_V3_BC4	/Bio/CCTTGGCACCCGAGAATTCCAATACAAGCGGCTBAAAAAAAAAAAAAAAAAAAAAAAAAAAAAA*A*A	ATACAAGCGGCT
HashSeq_V3_BC5	/Bio/CCTTGGCACCCGAGAATTCCAGCTTTTGGTCCTBAAAAAAAAAAAAAAAAAAAAAAAAAAAAAA*A*A	GCTTTTGGTCCT
HashSeq_V3_BC6	/Bio/CCTTGGCACCCGAGAATTCCAGCCTCGTTAGAABAAAAAAAAAAAAAAAAAAAAAAAAAAAAAA*A*A	GCCTCGTTAGAA
HashSeq_V3_BC7	/Bio/CCTTGGCACCCGAGAATTCCATTAGGTAGTGGCBAAAAAAAAAAAAAAAAAAAAAAAAAAAAAA*A*A	TTAGGTAGTGGC
HashSeq_V3_BC8	/Bio/CCTTGGCACCCGAGAATTCCAACACAGGAGTACBAAAAAAAAAAAAAAAAAAAAAAAAAAAAAA*A*A	ACACAGGAGTAC
HashSeq_V3_BC9	/Bio/CCTTGGCACCCGAGAATTCCATCCTAACGTGCTBAAAAAAAAAAAAAAAAAAAAAAAAAAAAAA*A*A	TCCTAACGTGCT
HashSeq_V3_BC10	/Bio/CCTTGGCACCCGAGAATTCCAACAGGTCGTTACBAAAAAAAAAAAAAAAAAAAAAAAAAAAAAA*A*A	ACAGGTCGTTAC
HashSeq_V3_BC11	/Bio/CCTTGGCACCCGAGAATTCCAATCGAAGGTCGABAAAAAAAAAAAAAAAAAAAAAAAAAAAAAA*A*A	ATCGAAGGTCGA
HashSeq_V3_BC12	/Bio/CCTTGGCACCCGAGAATTCCATCGGTATAGGCTBAAAAAAAAAAAAAAAAAAAAAAAAAAAAAA*A*A	TCGGTATAGGCT
HashSeq_V3_BC13	/Bio/CCTTGGCACCCGAGAATTCCACAAGTTAGATGGBAAAAAAAAAAAAAAAAAAAAAAAAAAAAAA*A*A	CAAGTTAGATGG
HashSeq_V3_BC14	/Bio/CCTTGGCACCCGAGAATTCCACCTGTGTAACGCBAAAAAAAAAAAAAAAAAAAAAAAAAAAAAA*A*A	CCTGTGTAACGC
HashSeq_V3_BC15	/Bio/CCTTGGCACCCGAGAATTCCACTGTATAGGACABAAAAAAAAAAAAAAAAAAAAAAAAAAAAAA*A*A	CTGTATAGGACA
HashSeq_V3_BC16	/Bio/CCTTGGCACCCGAGAATTCCAGAGATTCGCAGGBAAAAAAAAAAAAAAAAAAAAAAAAAAAAAA*A*A	GAGATTCGCAGG
HashSeq_V3_BC17	/Bio/CCTTGGCACCCGAGAATTCCATTCCGATGTAGCBAAAAAAAAAAAAAAAAAAAAAAAAAAAAAA*A*A	TTCCGATGTAGC
HashSeq_V3_BC18	/Bio/CCTTGGCACCCGAGAATTCCACGCATATTAACABAAAAAAAAAAAAAAAAAAAAAAAAAAAAAA*A*A	CGCATATTAACA
HashSeq_V3_BC19	/Bio/CCTTGGCACCCGAGAATTCCAGATCTGATAAGTBAAAAAAAAAAAAAAAAAAAAAAAAAAAAAA*A*A	GATCTGATAAGT
HashSeq_V3_BC20	/Bio/CCTTGGCACCCGAGAATTCCATGGTATGTATCGBAAAAAAAAAAAAAAAAAAAAAAAAAAAAAA*A*A	TGGTATGTATCG
* phosphorothioate bond

### Sheet: ECB DNA sequencing
Name	Sequence 5' --> 3'	Index sequence
ECBseq PCR 1 forward	tttctgttctgcgccgttac
ECBseq PCR 1 reverse	AGCTAGCATAGAGTGCGTAGCTCTG
ECBseq PCR 2 forward index 1	AATGATACGGCGACCACCGAGATCTACACTCTTTCCCTACACGACGCTCTTCCGATCTACTGACTGCAGTCTGAGTCTGACAG	AGCTCTCG
ECBseq PCR 2 forward index 2	AATGATACGGCGACCACCGAGATCTACACTATAGCCTACACTCTTTCCCTACACGACGCTCTTCCGATCTACTGACTGCAGTCTGAGTCTGACAG	AGCCTACA
ECBseq PCR 2 forward index 3	AATGATACGGCGACCACCGAGATCTACACTATTTGACTGTCTCTTTCCCTACACGACGCTCTTCCGATCTACTGACTGCAGTCTGAGTCTGACAG	TTGACTGT
ECBseq PCR 2 forward index 4	AATGATACGGCGACCACCGAGATCTACACTATGGAACTGTCTCTTTCCCTACACGACGCTCTTCCGATCTACTGACTGCAGTCTGAGTCTGACAG	GGAACTGT
ECBseq PCR 2 reverse index 1	CAAGCAGAAGACGGCATACGAGATCTGAAGGTGACTGGAGTTCAGACGTGTGCTCTTCCGATCTCTAGCATAGAGTGCGTAGCTCTGCT	CTGAAG
ECBseq PCR 2 reverse index 2	CAAGCAGAAGACGGCATACGAGATAGAACCGTGACTGGAGTTCAGACGTGTGCTCTTCCGATCTCTAGCATAGAGTGCGTAGCTCTGCT	AGAACC
ECBseq PCR 2 reverse index 3	CAAGCAGAAGACGGCATACGAGATCGATTAGTGACTGGAGTTCAGACGTGTGCTCTTCCGATCTCTAGCATAGAGTGCGTAGCTCTGCT	CGATTA
ECBseq PCR 2 reverse index 4	CAAGCAGAAGACGGCATACGAGATGGTAGCGTGACTGGAGTTCAGACGTGTGCTCTTCCGATCTCTAGCATAGAGTGCGTAGCTCTGCT	GGTAGC
ECBseq PCR 2 reverse index 5	CAAGCAGAAGACGGCATACGAGATATTATAGTGACTGGAGTTCAGACGTGTGCTCTTCCGATCTCTAGCATAGAGTGCGTAGCTCTGCT	ATTATA
ECBseq PCR 2 reverse index 6	CAAGCAGAAGACGGCATACGAGATAAGCTCGTGACTGGAGTTCAGACGTGTGCTCTTCCGATCTCTAGCATAGAGTGCGTAGCTCTGCT	AAGCTC
ECBseq PCR 2 reverse index 7	CAAGCAGAAGACGGCATACGAGATCCTAGAGTGACTGGAGTTCAGACGTGTGCTCTTCCGATCTCTAGCATAGAGTGCGTAGCTCTGCT	CCTAGA
ECBseq PCR 2 reverse index 8	CAAGCAGAAGACGGCATACGAGATGGATCGGTGACTGGAGTTCAGACGTGTGCTCTTCCGATCTCTAGCATAGAGTGCGTAGCTCTGCT	GGATCG
ECBseq PCR 2 reverse index 9	CAAGCAGAAGACGGCATACGAGATACTGATGTGACTGGAGTTCAGACGTGTGCTCTTCCGATCTCTAGCATAGAGTGCGTAGCTCTGCT	ACTGAT
ECBseq PCR 2 reverse index 10	CAAGCAGAAGACGGCATACGAGATATGAGCGTGACTGGAGTTCAGACGTGTGCTCTTCCGATCTCTAGCATAGAGTGCGTAGCTCTGCT	ATGAGC
ECBseq PCR 2 reverse index 11	CAAGCAGAAGACGGCATACGAGATATTCCTGTGACTGGAGTTCAGACGTGTGCTCTTCCGATCTCTAGCATAGAGTGCGTAGCTCTGCT	ATTCCT
ECBseq PCR 2 reverse index 12	CAAGCAGAAGACGGCATACGAGATCAAAAGGTGACTGGAGTTCAGACGTGTGCTCTTCCGATCTCTAGCATAGAGTGCGTAGCTCTGCT	CAAAAG
ECBseq PCR 2 reverse index 13	CAAGCAGAAGACGGCATACGAGATGAACTAGTGACTGGAGTTCAGACGTGTGCTCTTCCGATCTCTAGCATAGAGTGCGTAGCTCTGCT	GAACTA
ECBseq PCR 2 reverse index 14	CAAGCAGAAGACGGCATACGAGATCACCGGGTGACTGGAGTTCAGACGTGTGCTCTTCCGATCTCTAGCATAGAGTGCGTAGCTCTGCT	CACCGG
ECBseq PCR 2 reverse index 15	CAAGCAGAAGACGGCATACGAGATGACGATGTGACTGGAGTTCAGACGTGTGCTCTTCCGATCTCTAGCATAGAGTGCGTAGCTCTGCT	GACGAT
ECBseq PCR 2 reverse index 16	CAAGCAGAAGACGGCATACGAGATCACTCAGTGACTGGAGTTCAGACGTGTGCTCTTCCGATCTCTAGCATAGAGTGCGTAGCTCTGCT	CACTCA
ECBseq PCR 2 reverse index 17	CAAGCAGAAGACGGCATACGAGATCAGGCGGTGACTGGAGTTCAGACGTGTGCTCTTCCGATCTCTAGCATAGAGTGCGTAGCTCTGCT	CAGGCG
ECBseq PCR 2 reverse index 18	CAAGCAGAAGACGGCATACGAGATGCCATGGTGACTGGAGTTCAGACGTGTGCTCTTCCGATCTCTAGCATAGAGTGCGTAGCTCTGCT	GCCATG
ECBseq PCR 2 reverse index 19	CAAGCAGAAGACGGCATACGAGATCATTTTGTGACTGGAGTTCAGACGTGTGCTCTTCCGATCTCTAGCATAGAGTGCGTAGCTCTGCT	CATTTT
ECBseq PCR 2 reverse index 20	CAAGCAGAAGACGGCATACGAGATCCAACAGTGACTGGAGTTCAGACGTGTGCTCTTCCGATCTCTAGCATAGAGTGCGTAGCTCTGCT	CCAACA
ECBseq PCR 2 reverse index 21	CAAGCAGAAGACGGCATACGAGATCGGAATGTGACTGGAGTTCAGACGTGTGCTCTTCCGATCTCTAGCATAGAGTGCGTAGCTCTGCT	CGGAAT
ECBseq PCR 2 reverse index 22	CAAGCAGAAGACGGCATACGAGATCTAGCTGTGACTGGAGTTCAGACGTGTGCTCTTCCGATCTCTAGCATAGAGTGCGTAGCTCTGCT	CTAGCT
ECBseq PCR 2 reverse index 23	CAAGCAGAAGACGGCATACGAGATCTATACGTGACTGGAGTTCAGACGTGTGCTCTTCCGATCTCTAGCATAGAGTGCGTAGCTCTGCT	CTATAC
ECBseq PCR 2 reverse index 24	CAAGCAGAAGACGGCATACGAGATCTCAGAGTGACTGGAGTTCAGACGTGTGCTCTTCCGATCTCTAGCATAGAGTGCGTAGCTCTGCT	CTCAGA
ECBseq PCR 2 reverse index 25	CAAGCAGAAGACGGCATACGAGATTAATCGGTGACTGGAGTTCAGACGTGTGCTCTTCCGATCTCTAGCATAGAGTGCGTAGCTCTGCT	TAATCG
ECBseq PCR 2 reverse index 26	CAAGCAGAAGACGGCATACGAGATTACAGCGTGACTGGAGTTCAGACGTGTGCTCTTCCGATCTCTAGCATAGAGTGCGTAGCTCTGCT	TACAGC
ECBseq PCR 2 reverse index 27	CAAGCAGAAGACGGCATACGAGATTATAATGTGACTGGAGTTCAGACGTGTGCTCTTCCGATCTCTAGCATAGAGTGCGTAGCTCTGCT	TATAAT
ECBseq PCR 2 reverse index 28	CAAGCAGAAGACGGCATACGAGATTCATTCGTGACTGGAGTTCAGACGTGTGCTCTTCCGATCTCTAGCATAGAGTGCGTAGCTCTGCT	TCATTC
ECBseq PCR 2 reverse index 29	CAAGCAGAAGACGGCATACGAGATTCCCGAGTGACTGGAGTTCAGACGTGTGCTCTTCCGATCTCTAGCATAGAGTGCGTAGCTCTGCT	TCCCGA
ECBseq PCR 2 reverse index 30	CAAGCAGAAGACGGCATACGAGATTCGAAGGTGACTGGAGTTCAGACGTGTGCTCTTCCGATCTCTAGCATAGAGTGCGTAGCTCTGCT	TCGAAG
ECBseq PCR 2 reverse index 31	CAAGCAGAAGACGGCATACGAGATTCGGCAGTGACTGGAGTTCAGACGTGTGCTCTTCCGATCTCTAGCATAGAGTGCGTAGCTCTGCT	TCGGCA
ECBseq PCR 2 reverse index 32	CAAGCAGAAGACGGCATACGAGATATCACGGTGACTGGAGTTCAGACGTGTGCTCTTCCGATCTCTAGCATAGAGTGCGTAGCTCTGCT	ATCACG
ECBseq PCR 2 reverse index 33	CAAGCAGAAGACGGCATACGAGATCGATGTGTGACTGGAGTTCAGACGTGTGCTCTTCCGATCTCTAGCATAGAGTGCGTAGCTCTGCT	CGATGT
ECBseq PCR 2 reverse index 34	CAAGCAGAAGACGGCATACGAGATTTAGGCGTGACTGGAGTTCAGACGTGTGCTCTTCCGATCTCTAGCATAGAGTGCGTAGCTCTGCT	TTAGGC
ECBseq PCR 2 reverse index 35	CAAGCAGAAGACGGCATACGAGATTGACCAGTGACTGGAGTTCAGACGTGTGCTCTTCCGATCTCTAGCATAGAGTGCGTAGCTCTGCT	TGACCA
ECBseq PCR 2 reverse index 36	CAAGCAGAAGACGGCATACGAGATACAGTGGTGACTGGAGTTCAGACGTGTGCTCTTCCGATCTCTAGCATAGAGTGCGTAGCTCTGCT	ACAGTG
ECBseq PCR 2 reverse index 37	CAAGCAGAAGACGGCATACGAGATGCCAATGTGACTGGAGTTCAGACGTGTGCTCTTCCGATCTCTAGCATAGAGTGCGTAGCTCTGCT	GCCAAT
ECBseq PCR 2 reverse index 38	CAAGCAGAAGACGGCATACGAGATCAGATCGTGACTGGAGTTCAGACGTGTGCTCTTCCGATCTCTAGCATAGAGTGCGTAGCTCTGCT	CAGATC
ECBseq PCR 2 reverse index 39	CAAGCAGAAGACGGCATACGAGATACTTGAGTGACTGGAGTTCAGACGTGTGCTCTTCCGATCTCTAGCATAGAGTGCGTAGCTCTGCT	ACTTGA
ECBseq PCR 2 reverse index 40	CAAGCAGAAGACGGCATACGAGATGATCAGGTGACTGGAGTTCAGACGTGTGCTCTTCCGATCTCTAGCATAGAGTGCGTAGCTCTGCT	GATCAG

### Sheet: ECB cDNA sequencing
Name	Sequence 5' --> 3'	Index sequence
ECB cDNA amplification primer	CGTTTTCTGTTCTGCGCCGTTAC
10X cDNA PCR1 Forward	CTACACGACGCTCTTCCGATCT
10X cDNA PCR1 Reverse	TTACTGACTGCAGTCTGAGTCTGAC
10X cDNA PCR 2 Forward	AATGATACGGCGACCACCGAGATCTACACACACTCTTTCCCTACACGACGCTCTTCCGATCT
10X cDNA PCR2 Reverse	CAAGCAGAAGACGGCATACGAGATCGAGTAATGTGACTGGAGTTCAGACGTGTGCTCTTCCGATCTCTGCAGTCTGAGTCTGACAG	ATTACTCG
10X cDNA PCR2 Reverse index 2	CAAGCAGAAGACGGCATACGAGATTCTCCGGAGTGACTGGAGTTCAGACGTGTGCTCTTCCGATCTCTGCAGTCTGAGTCTGACAG	TCCGGAGA
