## Supplementary Tables for "Deterministic evolution and stringent selection during pre-neoplasia": SupplementalTable7.xlsx

### Sheet: Sheet1
	Percentage of reads that belongs to the dominant subclone
Day after ECB transduction	0.5	0.75	0.9	0.99
D1C1R1*	60d	74d	116d	Na
D1C1R2*	60d	74d	158d	228d
D1C1R3*	60d	74d	158d	228d
D2C1R1	99d	144d	214d	285d
D2C1R2	214d	214d	242d	298d
D2C1R3	99d	157d	214d	228d
D2C2R1	144d	172d	Na	Na
D2C2R2	172d	214d	Na	Na
D2C2R3	172d	Na	Na	Na
D2C3R1	99d	144d	214d	214d
D2C3R2	99d	157d	Na	Na
D2C3R3	99d	144d	172d	Na
D3C2R1	116d	116d	116d	186d
D3C2R2	130d	158d	Na	Na
D3C2R3	116d	130d	256d	256d
* top 2 RG combined - probably same RG
Na = no subclone reached this percentage level
